# Phylogeny, systematics and evolution of mimicry patterns in Neotropical limenitidine butterflies

**DOI:** 10.1101/2025.07.03.662938

**Authors:** V Erika Páez, Gael J. Kergoat, Nicolas Chazot, Mohamed Benmesbah, Adriana D. Briscoe, Susan D. Finkbeiner, André V.L. Freitas, Robert P. Guralnick, Ryan I. Hill, Marcus R. Kronforst, Luiza Moraes Magaldi, Sean P. Mullen, Ichiro Nakamura, Hannah L. Owens, Niklas Wahlberg, Maxwell Woodbury, Marianne Elias, Keith R. Willmott

## Abstract

The Neotropical butterfly genus *Adelpha* Hübner exhibits remarkable species diversity and striking convergence in wing colour patterns potentially explained by mimicry, making it an exceptional model for exploring trait evolution and its relationship with speciation. To date, unresolved phylogenetic relationships hinder a comprehensive understanding of the evolutionary biology of the genus. Using a novel multi-marker dataset combining one mitochondrial and 15 nuclear gene fragments, we generate the most comprehensive phylogeny of the genus *Adelpha* to revisit its systematics and investigate the evolution of mimicry colour patterns. Our data set encompasses 83 of the 87 known extant species and six *Limenitis* species that were recently excluded from *Adelpha* (134 of *c*. 160 subspecies in total), collectively displaying 14 distinct mimicry patterns. We provide conclusive evidence that corroborates previous work on the polyphyly of *Adelpha* as historically conceived, and describe the genus *Adelphina* Páez & Willmott **n. gen.** to stabilize the nomenclature, both genera representing Neotropical limenitidines. The comprehensive phylogeny provided in this study lays a solid foundation for future research into the processes driving diversification within these species interacting through mimicry. Ancestral character state reconstruction reveals gradual evolution of mimicry pattern. The more common mimicry pattern IPHICLUS (forewing with orange subapical spot and white band) is inferred as ancestral, but repeated convergent evolution is also recovered. Evolutionary convergence is also observed for the second most abundant mimicry pattern, COCALA (orange-white banded). Increased rates of mimicry pattern evolution are also found toward the equator. These results underscore the complexity of mimicry evolution in the Neotropical limenitidines i.e., *Adelpha* and *Adelphina*, emphasizing the need to explore its interplay with other biotic and abiotic factors.
