## Supplementary material for "Phylogeny, systematics and evolution of mimicry patterns in Neotropical limenitidine butterflies": Table S1

### Sheet: Feuil1
Table S1. Taxon sampling including Voucher and GenBank accession numbers for 782 sequences including sixteen gene fragments. Newly generated data (592 sequences) is highlighted using bold fonts (Sanger sequencing data) and * symbol (RNA-Seq data) * RNA-Seq data
Species	Locality	COI	EF-1α	GAPDH	IDH	RPS5	ArgKin	CAD	CycY	DDC	Exp1	Nex9	PolII	ProSup	PSb	RpS2	UDPG6H
A. abia	Argentina, Misiones, Parque Nacional Iguazú	LEPIG581-11/MF546151	- na	- na	- na	- na	- na	- na	- na	- na	- na	- na	- na	- na	- na	- na	- na
A. abyla	Jamaica, St.Ann, Ocho Rios	MB199/	- na	- na	- na	- na	- na	- na	- na	- na	- na	- na	- na	- na	- na	- na	- na
A. adstricta	Ecuador, Carchi, Lita	LEP-37466/	- na	- na	- na	- na	- na	- na	- na	- na	- na	- na	- na	- na	- na	- na	- na
A. alala alala	Colombia, Antioquia, Santa Fe	PAC65/	- na	- na	- na	- na	- na	- na	- na	- na	- na	- na	- na	- na	- na	- na	- na
A. alala completa	Colombia, Boyacá, San Luis de Gaceno	PAC06/	- na	- na	- na	- na	- na	- na	- na	- na	- na	- na	- na	- na	- na	- na	- na
A. alala negra	Ecuador, Napo, Pimpilala	- na	- na	- na	- na	- na	- na	*PI050_SF41/	- na	- na	*PI050_SF41/	*PI050_SF41/	*PI050_SF41/	*PI050_SF41/	*PI050_SF41/	*PI050_SF41/	*PI050_SF41/
A. alala negra	Ecuador, Carchi, Finca San Francisco	LEP-06719/	- na	- na	- na	- na	- na	- na	- na	- na	- na	- na	- na	- na	- na	- na	- na
A. alala negra	Ecuador, Loja, Quebrada del Batén	- na	KRW-05-0028/GQ923021	KRW-05-0028/HQ291179	/HQ291207	/HQ291233	- na	- na	- na	- na	- na	- na	- na	- na	- na	- na	- na
A. amazona	Ecuador, Orellana, Estación Científica Yasuní	LEP-14120/	LEP57568/	LEP-14120/	- na	- na	- na	- na	- na	- na	- na	- na	- na	- na	- na	- na	- na
A. argentea	Ecuador, Tungurahua, Río Machay	LEP-64682/	- na	- na	- na	- na	- na	- na	- na	- na	- na	- na	- na	- na	- na	- na	- na
A. aricia aricia	Peru, Cuzco, Río Cosñipata	LEP-58147/	- na	- na	- na	- na	- na	- na	- na	- na	- na	- na	- na	- na	- na	- na	- na
A. aricia serenita	Peru, Junín, Río Ulcumayo	LEP-58148/	- na	- na	- na	- na	- na	- na	- na	- na	- na	- na	- na	- na	- na	- na	- na
A. atlantica	Brazil, Rio de Janeiro, Serra do Camburi	BLU710/ZUEC LEP 10576/MG600588	- na	- na	- na	- na	- na	- na	- na	- na	- na	- na	- na	- na	- na	- na	- na
A. attica attica	Ecuador, Orellana, Reserva Biológica del Río Bigal	LEP-55363/	- na	- na	- na	- na	- na	- na	- na	- na	- na	- na	- na	- na	- na	- na	- na
A. attica attica	Ecuador, Pastaza, Arajuno	- na	KRW-16-A/GQ923022	- na	- na	- na	- na	- na	- na	- na	- na	- na	- na	- na	- na	- na	- na
A. attica hemileuca	Ecuador, Esmeraldas, El Durango	- na	*D1728_SF44/	*D1728_SF44/	*D1728_SF44/	*D1728_SF44/	- na	- na	- na	*D1728_SF44/	*D1728_SF44/	*D1728_SF44/	*D1728_SF44/	*D1728_SF44/	- na	- na	*D1728_SF44/
A. attica hemileuca	Ecuador, Carchi, Lita	LEP-37454/	- na	- na	- na	- na	- na	- na	- na	- na	- na	- na	- na	- na	- na	- na	- na
A. barnesia leucas	Costa Rica, San Jose, El Rodeo	- na	*RIH3795_SF24/	*RIH3795_SF24/	*RIH3797_SF8/	*RIH3795_SF24/	- na	- na	RIH3916/	RIH3916/	RIH3916/	RIH3916/	RIH3916/	RIH3916/	RIH3916/	RIH3916/	RIH3916/
A. barnesia leucas	Colombia, Antioquia, Puerto Berrío	PAC124/	- na	- na	- na	- na	- na	- na	- na	- na	- na	- na	- na	- na	- na	- na	- na
A. basiloides	Costa Rica, San Jose, El Rodeo	- na	- na	*RIH3883/	- na	*RIH3883/	*RIH3883/	*RIH3883/	- na	*RIH3883/	*RIH3883/	*RIH3883/	- na	- na	*RIH3883/	*RIH3883/	*RIH3883/
A. basiloides	Costa Rica: Quebrada Raiz	DHJanzen:03-SRNP-19840/DQ530021	- na	- na	- na	- na	- na	- na	- na	- na	- na	- na	- na	- na	- na	- na	- na
A. boeotia boeotia	Ecuador, Esmeraldas, Río Chuchuví	LEP-37467/	LEP37467/	LEP37467/	- na	- na	- na	- na	- na	- na	- na	- na	- na	- na	- na	- na	- na
A. boreas boreas	Ecuador, Napo, Pimpilala	- na	*PI060_SF60/	- na	- na	*PI060_SF60/	- na	- na	- na	- na	- na	*PI060_SF60/	*PI060_SF60/	*PI060_SF60/	*PI060_SF60/	- na	*PI060_SF60/
A. boreas boreas	Costa Rica, Puntarenas	- na	- na	- na	*RIH4634/	- na	*RIH4634/	- na	- na	- na	- na	- na	- na	- na	- na	- na	- na
A. boreas boreas	Ecuador, Morona Santiago	KRW-05-0030/GQ922976	- na	LEP-57667/	- na	- na	- na	- na	- na	- na	- na	- na	- na	- na	- na	- na	- na
A. boreas kayei	French Guiana, Cayenne, Kaw	LEP-19667/	- na	- na	- na	- na	- na	- na	- na	- na	- na	- na	- na	- na	- na	- na	- na
A. californica	USA, Calfornia	- na	- na	RIH3778/	- na	RIH3778/	- na	- na	- na	- na	RIH3778/	RIH3778/	RIH3778/	RIH3778/	RIH3778/	RIH3778/	- na
A. californica	USA, Oregon	NW107-16/AY788591	- na	- na	NW107-16/GQ865053	- na	- na	- na	- na	- na	- na	- na	- na	- na	- na	- na	- na
A. calliphane	Argentina, Misiones, Parque Nacional Iguazú	LEPAR540-11/MF547128	- na	- na	- na	- na	- na	- na	- na	- na	- na	- na	- na	- na	- na	- na	- na
A. capucinus capucinus	Ecuador, Orellana	LEP-56714/	- na	*KW14070502_SF52	*KW14070502_SF52	*KW14070502_SF52	- na	- na	*KW14070502_SF52	- na	*KW14070502_SF52	*KW14070502_SF52	*KW14070502_SF52	*KW14070502_SF52	*KW14070502_SF52	*KW14070502_SF52	*KW14070502_SF52
A. capucinus capucinus	Ecuador, Pastaza, Kapawi Lodge	- na	LEP-08235 /GQ923024	- na	- na	- na	- na	- na	- na	- na	- na	- na	- na	- na	- na	- na	- na
A. cocala cocala	Ecuador, Zamora Chinchipe, Zamora	LEP-08210/	- na	- na	- na	- na	- na	- na	- na	- na	- na	- na	- na	- na	- na	- na	- na
A. cocala cocala	Ecuador, Morona Santiago	KRW-05-0024/GQ922978	KRW-05-0024/GQ923025	- na	- na	- na	- na	- na	- na	- na	- na	- na	- na	- na	- na	- na	- na
A. cocala lorzae	Costa Rica, San Jose, El Rodeo	- na	- na	*RIH3904_SF20/	- na	*RIH3904_SF20/	- na	*RIH3904_SF20/	*RIH3904_SF20/	- na	*RIH3904_SF20/	*RIH3904_SF20/	*RIH3904_SF20/	- na	*RIH3904_SF20/	*RIH3904_SF20/	*RIH3904_SF20/
A. cocala lorzae	Costa Rica, Heredia, La Selva Biological Station	*RIH3922/	*RIH3922/	- na	*RIH3922/	- na	*RIH3922/	- na	RIH4636/	- na	RIH4636/	- na	RIH4636/	RIH4636/	RIH4636/	- na	RIH4636/
A. corcyra collina	Ecuador, Imbabura, Mina Selva Alegre	LEP-04527/	- na	- na	- na	- na	- na	- na	- na	- na	- na	- na	- na	- na	- na	- na	- na
A. corcyra dognini	Ecuador, Loja, Parque Nacional Podocarpus	LEP-04505/	- na	- na	- na	- na	- na	- na	- na	- na	- na	- na	- na	- na	- na	- na	- na
A. corcyra dognini	Ecuador, Zamora Chinchipe	- na	- na	- na	- na	- na	- na	- na	- na	- na	KW-140621-02 /	KW-140621-02 /	- na	- na	KW-140621-02 /	- na	KW-140621-02 /
A. coryneta	Bolivia, Cochabamba	LEP-03793/	- na	- na	- na	- na	- na	- na	- na	- na	- na	- na	- na	- na	- na	- na	- na
A. cytherea aea	Brazil, Sao Paolo, Quilombo	BLU1002/	- na	- na	- na	- na	- na	- na	- na	- na	- na	- na	- na	- na	- na	- na	- na
A. cytherea cytherea	Ecuador, Morona Santiago, Indanza	KW-050039/GQ922980	KW-050039/GQ923028	KW-050039/HQ291181	KW-050039/HQ291209	KW-050039/HQ291235	- na	- na	- na	- na	- na	- na	- na	- na	- na	- na	- na
A. cytherea daguana	Ecuador, Imbabura, Lita	KW-050040/GQ922981	KW-050040/GQ923029	- na	- na	- na	- na	- na	- na	- na	- na	- na	- na	- na	- na	- na	- na
A. cytherea marcia	Costa Rica, Heredia, La Selva Biological Station	*RIH3916/	*RIH3916/	- na	*RIH4021_SF1/	- na	*RIH3916/	- na	- na	- na	- na	- na	- na	*RIH3916/	*RIH3916/	- na	*RIH3916/
A. cytherea marcia	Costa Rica, Limon	- na	- na	*RIH3909/	- na	*RIH3909/	- na	*RIH3909/	*RIH3916/	*RIH3909/	*RIH3909/	*RIH3909/	*RIH3909/	- na	- na	*RIH3909/	- na
A. cytherea olbia	Ecuador, Sucumbíos, Lumbaqui	LEP-00059/	- na	- na	- na	- na	- na	- na	- na	- na	- na	- na	- na	- na	- na	- na	- na
A. delinita delinita	Ecuador, Napo	- na	- na	*SU391/	- na	- na	- na	*SU391/	- na	- na	*SU391/	*SU391/	*SU391/	*SU391/	*SU391/	- na	*SU391/
A. delinita delinita	Ecuador, Zamora Chinchipe, La Libertad	LEP-08231/	LEP-08231/GQ923030	- na	LEP-08231/HQ291210	LEP-08231/HQ291236	- na	- na	- na	- na	- na	- na	- na	- na	- na	- na	- na
A. delinita delinita	Ecuador, Orellana, Boca del Río Añangu	- na	- na	- na	- na	- na	- na	- na	- na	- na	- na	- na	- na	- na	- na	- na	- na
A. demialba	Costa Rica, San Jose, El Rodeo	- na	- na	- na	- na	*RIH4162_SF68/	- na	- na	- na	*RIH4162_SF68/	*RIH4162_SF68/	*RIH4162_SF68/	*RIH4162_SF68/	- na	*RIH4162_SF68/	- na	- na
A. demialba	Costa Rica, Guanacaste	DHJanzen:03-SRNP-4320/GU333678	- na	- na	- na	- na	- na	- na	- na	- na	- na	- na	- na	- na	- na	- na	- na
A. diazi	Belize, Toledo	MB182/	- na	- na	- na	- na	- na	- na	- na	- na	- na	- na	- na	- na	- na	- na	- na
A. diocles diocles	Costa Rica, Cerro de la Muerte	RIH5203/OQ998595	- na	*RIH5203_SF42/	*RIH5203_SF42/	*RIH5203_SF42/	- na	*RIH5203_SF42/	*RIH5203_SF42/	- na	- na	*RIH5203_SF42/	*RIH5203_SF42/	*RIH5203_SF42/	*RIH5203_SF42/	- na	- na
A. donysa donysa	Mexico, Oaxaca, Julapade Diaz	MB193/	- na	- na	- na	- na	- na	- na	- na	- na	- na	- na	- na	- na	- na	- na	- na
A. epione agilla	Ecuador, Napo, Pimpilala	- na	- na	- na	- na	- na	*PI006_SF66/	*PI006_SF66/	- na	- na	- na	*PI006_SF66/	*PI006_SF66/	- na	*PI006_SF66/	- na	- na
A. epione agilla	Ecuador, Morona Santiago	LEP-00060/	- na	LEP00060/	- na	- na	- na	- na	- na	- na	- na	- na	- na	- na	- na	- na	- na
A. epione agilla	Ecuador, Zamora Chinchipe, Quebrada Chorillos	- na	GQ922984/GQ923032	- na	- na	- na	- na	- na	- na	- na	- na	- na	- na	- na	- na	- na	- na
A. epione epione	Ecuador, Zamora Chinchipe	- na	- na	- na	- na	- na	- na	- na	- na	- na	- na	*KW-140628-06_SF49/	*KW-140628-06_SF49/	*KW-140628-06_SF49/	- na	- na	*KW-140628-06_SF49/
A. epyzigis epyzigis	Argentina, Misiones, Parque Nacional Iguazú	LEPAR368-11/MF545519	- na	- na	- na	- na	- na	- na	- na	- na	- na	- na	- na	- na	- na	- na	- na
A. erotia erotia	Costa Rica, Punta Arenas	- na	*RIH4353/	*RIH4353/	*RIH4353/	*RIH4353/	*RIH4353/	- na	- na	*RIH4353/	*RIH4353/	*RIH4353/	*RIH4353/	*RIH4353/	*RIH4353/	- na	*RIH4353/
A. erotia erotia	Panama, Barro Colorado	YB-BCI35651/KP848558	- na	- na	- na	- na	- na	- na	- na	- na	- na	- na	- na	- na	- na	- na	- na
A. erymanthis erymanthis	Costa Rica, Limon	- na	- na	*RIH4123_SF28/	*RIH4169_SF27/	*RIH4169_SF27/	- na	*RIH4123_SF28/	- na	*RIH4169_SF27/	- na	*RIH4123_SF28/	*RIH4169_SF27/	*RIH4169_SF27/	*RIH4169_SF27/	*RIH4169_SF27/	*RIH4169_SF27/
A. erymanthis erymanthis	Costa Rica, Guanacaste	DHJanzen:04-SRNP-55586/GU156794	LEP37466/	- na	- na	- na	- na	- na	- na	- na	- na	- na	- na	- na	- na	- na	- na
A. ethelda ethelda	Ecuador, Imbabura, Lita	KRW-05-0043/GQ922987	KRW-05-0043/GQ923035	- na	- na	- na	- na	- na	- na	- na	- na	- na	- na	- na	- na	- na	- na
A. ethelda sophax	Costa Rica, Cartago	RIH5065/	*RIH5044_SF35/	*RIH5044_SF35/	- na	*RIH5044_SF35/	- na	*RIH5044_SF35/	- na	*RIH5044_SF35/	*RIH5044_SF35/	*RIH5044_SF35/	*RIH5044_SF35/	*RIH5049_SF34	- na	*RIH5049_SF34	*RIH5044_SF35/
A. eulalia	USA, Arizona, Arizona	RIH5347/OQ998605	- na	- na	- na	- na	- na	- na	- na	- na	- na	- na	- na	- na	- na	- na	- na
A. fabricia	Ecuador, Esmeraldas, San Francisco ridge	LEP-37475/	- na	- na	- na	- na	- na	- na	- na	- na	- na	- na	- na	- na	- na	- na	- na
A. falcipennis	Paraguay, Itapúa, Reserva San Rafael	LEP-58150/	LEP58150/	LEP58150/	- na	- na	- na	- na	- na	- na	- na	- na	- na	- na	- na	- na	- na
A. felderi	NA	RH09-425/	- na	- na	- na	- na	- na	- na	- na	- na	- na	- na	- na	- na	- na	- na	- na
A. fessonia fessonia	Costa Rica, San Jose, El Rodeo	- na	*RIH3900_SF4/	*RIH3900_SF4/	*RIH3900_SF4/	*RIH3900_SF4/	*AFE102/	*AFE100/	*RIH3900_SF4/	*RIH3900_SF4/	*RIH3900_SF4/	*RIH3900_SF4/	*RIH3900_SF4/	*AFE100/	*RIH3900_SF4/	*RIH3900_SF4/	*RIH3900_SF4/
A. fessonia fessonia	Costa Rica, Guanacaste	DHJanzen:05-SRNP-19919/JQ548169	- na	- na	- na	- na	- na	- na	- na	- na	- na	- na	- na	- na	- na	- na	- na
A. gelania	Dominican Republic, La Cienega	NW152-3/HQ434335	NW152-3/HQ434336	- na	- na	- na	- na	- na	- na	NW152-3/MG741741	NW152-3/MG741600	NW152-3/MG741423	NW152-3/MG741369	NW152-3/MG741327	NW152-3/MG741286	NW152-3/MG741247	- na
A. godmani	Costa Rica, Guadalupe	- na	- na	- na	- na	*RIH5224_SF32/	- na	*RIH5224_SF32/	- na	*RIH5224_SF32/	*RIH5224_SF32/	*RIH5224_SF32/	*RIH5224_SF32/	*RIH5224_SF32/	*RIH5224_SF32/	*RIH5224_SF32/	- na
A. godmani	Colombia, Caldas	LEP-04107 /KC681843	- na	- na	- na	- na	- na	- na	- na	- na	- na	- na	- na	- na	- na	- na	- na
A. heraclea heraclea	Costa Rica,Cartago, Rio Tuis	- na	- na	- na	- na	- na	- na	*RIH4636_SF40/	- na	- na	- na	- na	- na	- na	*RIH4636_SF40/	- na	*RIH4636_SF40/
A. heraclea heraclea	Costa Rica, Puntarenas	*RIH4471/	*RIH4471/	*RIH4471/	*RIH4471/	*RIH4471/	*RIH4471/	- na	*RIH4471/	*RIH4471/	*RIH4471/	*RIH4649_SF18	*RIH4471/	*RIH4471/	- na	*RIH4471/	- na
A. herbita perdita	Brazil, Espirito Santo, Linhares	BLU762/OQ998410	- na	- na	- na	- na	- na	- na	- na	- na	- na	- na	- na	- na	- na	- na	- na
A. hesterbergi	Ecuador, Carchi, Lita	LEP-37462/	LEP37462/	LEP37462/	- na	- na	- na	- na	- na	- na	- na	- na	- na	- na	- na	- na	- na
A. hyas	Brazil, Sao Paulo	BLU991/OQ998413	- na	- na	- na	- na	- na	- na	- na	- na	- na	- na	- na	- na	- na	- na	- na
A. iphicleola gortynia	Colombia, Antioquia, Amalfí	PAC105/	- na	- na	- na	- na	- na	- na	- na	- na	- na	- na	- na	- na	- na	- na	- na
A. iphicleola iphicleola	Costa Rica, San Jose, El Rodeo	- na	- na	*RIH3786_SF33/	*RIH3786_SF33/	- na	- na	- na	- na	*RIH3786_SF33/	- na	*RIH3786_SF33/	*RIH3786_SF33/	- na	*RIH3786_SF33/	- na	*RIH3786_SF33/
A. iphicleola iphicleola	Costa Rica, Alajuela	- na	- na	- na	- na	- na	- na	*RIH5007_SF36/	- na	- na	*RIH5007_SF36/	- na	- na	- na	- na	- na	- na
A. iphicleola iphicleola	Costa Rica, Guanacaste	DHJanzen: 07-SRNP-57782/JQ536236	- na	- na	- na	- na	- na	- na	- na	- na	- na	- na	- na	- na	- na	- na	- na
A. iphicleola leucates	Brazil, Paraná, Pq. Nac. do Iguaçu	BLU987/	- na	- na	- na	- na	- na	- na	- na	- na	- na	- na	- na	- na	- na	- na	- na
A. iphicleola thessalita	Ecuador, Zamora Chinchipe, Shaime	LEP-08240/	- na	- na	- na	- na	- na	- na	- na	- na	- na	- na	- na	- na	- na	- na	- na
A. iphicleola thessalita	Ecuador, Pastaza, Arajuno	- na	KRW-05-0046/GQ923036	- na	- na	- na	- na	- na	- na	- na	- na	- na	- na	- na	- na	- na	- na
A. iphiclus estrecha	Ecuador, Esmeraldas, Tundaloma Lodge	LEP-08425/	- na	- na	- na	- na	- na	- na	- na	- na	- na	- na	- na	- na	- na	- na	- na
A. iphiclus iphiclus	Costa Rica, San Jose, El Rodeo	- na	- na	*RIH3881-8_SF9/	*RIH3881-8_SF9/	- na	- na	- na	- na	- na	*RIH3881-8_SF9/	*RIH3881-8_SF9/	*RIH3881-8_SF9/	*RIH3881-8_SF9/	*RIH3881-8_SF9/	- na	- na
A. iphiclus iphiclus	Costa Rica, Heredia, La Selva Biological Station	- na	*RIH3921-2_SF12/	- na	- na	*RIH3921-2_SF12/	- na	*RIH3921-2_SF12/	- na	*RIH3921-2_SF12/	- na	- na	- na	- na	- na	*RIH3921-2_SF12/	*RIH3921-2_SF12/
A. iphiclus iphiclus	Panama, Barro Colorado	YB-BCI32755/KP848560	- na	- na	- na	- na	- na	- na	- na	- na	- na	- na	- na	- na	- na	- na	- na
A. irmina tumida	Ecuador, Zamora Chinchipe, Quebrada Maycú	LEP-55091/	- na	- na	- na	- na	- na	- na	- na	- na	- na	- na	- na	- na	- na	- na	- na
A. irmina tumida	Ecuador, Pastaza, Arajuno	- na	KRW-05-0047/GQ923038	- na	- na	- na	- na	- na	- na	- na	- na	- na	- na	- na	- na	- na	- na
A. jordani	Ecuador, Napo, Pimpilala	- na	- na	*PI040_SF59/	*PI040_SF59/	- na	- na	*PI040_SF59/	- na	- na	- na	*PI040_SF59/	*PI040_SF59/	*PI040_SF59/	*PI040_SF59/	*PI040_SF59/	*PI040_SF59/
A. jordani	Ecuador, Orellana, Boca del Río Añangu	LEP-00070/	- na	- na	- na	- na	- na	- na	- na	- na	- na	- na	- na	- na	- na	- na	- na
A. juanna	Ecuador, Carchi, Río Plata	LEP-37478/	- na	LEP37479/	- na	- na	- na	- na	- na	- na	- na	- na	- na	- na	- na	- na	- na
A. justina justina	Ecuador, Carchi, Río Chorro Blanco	LEP-08448/	KRW-05-0048/GQ923040	- na	- na	- na	- na	- na	- na	- na	- na	- na	- na	- na	- na	- na	- na
A. justina pichincha	Ecuador, Pichincha, Río Napombillo	LEP-00050/	- na	- na	- na	- na	- na	- na	- na	- na	- na	- na	- na	- na	- na	- na	- na
A. justina valentina	Ecuador, Morona Santiago, Tigrillo	KRW-05-0049/GQ922993	KRW-05-0049/GQ923041	- na	- na	- na	- na	- na	- na	- na	- na	- na	- na	- na	- na	- na	- na
A. lamasi	Ecuador, Pichincha, Mashpi Lodge	LEP-56720/	LEP56720/	LEP56720/	- na	- na	- na	- na	- na	- na	- na	- na	- na	- na	- na	- na	- na
A. leuceria	Costa Rica, La Hondura	- na	- na	- na	*RIH4159_SF7/	*RIH4159_SF7/	- na	*RIH4159_SF7/	- na	- na	*RIH4159_SF7/	*RIH4159_SF7/	*RIH4159_SF7/	- na	*RIH4159_SF7/	- na	*RIH4159_SF7/
A. leuceria	Panama, Darién, Serranía de Pirre	LEP-57859/	- na	- na	- na	- na	- na	- na	- na	- na	- na	- na	- na	- na	- na	- na	- na
A. leucerioides	Mexico	MB185/	- na	- na	- na	- na	- na	- na	- na	- na	- na	- na	- na	- na	- na	- na	- na
A. leucophthalma irminella	Ecuador, Esmeraldas	LEP-04523/	LEP-04523/GQ923042	*D131_SF57/	*D131_SF57/	*D131_SF57/	- na	- na	*D131_SF57/	- na	*D131_SF57/	- na	*D131_SF57/	- na	- na	*D131_SF57/	*D131_SF57/
A. leucophthalma leucophthalma	Costa Rica, Heredia	*RIH3501/	*RIH3501/	*RIH3501/	*RIH3501/	*RIH3501/	*RIH3501/	- na	- na	*RIH3501/	- na	*RIH4203/	*RIH4203/	*RIH3501/	*RIH3501/	*RIH3501/	*RIH3501/
A. lycorias lara	Peru, Huanuco, Tingo Maria	AdeLar1/KM287707	- na	- na	- na	AdeLar1/AB976033	- na	- na	- na	- na	- na	- na	- na	- na	- na	- na	- na
A. lycorias spruceana	Ecuador, Esmeraldas	- na	- na	*D148_SF70/	*D148_SF70/	*D148_SF70/	- na	- na	- na	- na	*D148_SF70/	*D148_SF70/	*D148_SF70/	*D148_SF70/	*D148_SF70/	*D148_SF70/	*D148_SF70/
A. lycorias spruceana	Ecuador, Carchi, Nariz del Diablo	LEP-57698/	LEP-57698/GQ923043	- na	- na	- na	- na	- na	- na	- na	- na	- na	- na	- na	- na	- na	- na
A. malea aethalia	Ecuador, Orellana, Yasuni	- na	- na	*KW-140705-06_SF73/	- na	*KW-140705-06_SF73/	- na	*KW-140705-06_SF73/	- na	- na	- na	- na	*KW-140705-06_SF73/	- na	- na	*KW-140705-06_SF73/	- na
A. malea aethalia	Ecuador, Pastaza, Kapawi Lodge	LEP-08215/	- na	- na	- na	- na	- na	- na	- na	- na	- na	- na	- na	- na	- na	- na	- na
A. malea aethalia	Ecuador, Sucumbíos, La Amarilla	- na	KRW-05-0006 /GQ923045	- na	- na	- na	- na	- na	- na	- na	- na	- na	- na	- na	- na	- na	- na
A. malea goyama	Argentina, Misiones, Parque Nacional Iguazú	MACN-Bar-Lep-ct 01282/MF545672	- na	- na	- na	- na	- na	- na	- na	- na	- na	- na	- na	- na	- na	- na	- na
A. margarita margarita	Ecuador, Zamora Chinchipe, San Francisco	KW-061114-03/KC681841	- na	- na	- na	- na	- na	- na	- na	- na	- na	- na	- na	- na	- na	- na	- na
A. melanthe	Costa Rica, San Jose, El Rodeo	- na	- na	*RIH4052_SF2/	*RIH4052_SF2/	*RIH4052_SF2/	- na	*RIH4052_SF2/	- na	*RIH4052_SF2/	*RIH4052_SF2/	*RIH4052_SF2/	*RIH4052_SF2/	*RIH4052_SF2/	*RIH4052_SF2/	*RIH4052_SF2/	*RIH4052_SF2/
A. melanthe	Costa Rica, Guanacaste	DHJanzen:02-SRNP-23581/DQ530033	- na	- na	- na	- na	- na	- na	- na	- na	- na	- na	- na	- na	- na	- na	- na
A. melona deborah	Ecuador, Esmeraldas, Río Chuchuví	LEP-37461/	LEP-37461 /GQ923046	LEP-56713/	- na	- na	- na	- na	- na	- na	- na	- na	- na	- na	- na	- na	- na
A. melona leucocoma	Ecuador, Orellana, Boca del Río Añangu	LEP-00073/	- na	- na	- na	- na	- na	- na	- na	- na	- na	- na	- na	- na	- na	- na	- na
A. melona pseudarete	Argentina, Misiones, Parque Nacional Iguazú	MACN-Bar-Lep-ct 02194/MF546649	- na	- na	- na	- na	- na	- na	- na	- na	- na	- na	- na	- na	- na	- na	- na
A. mesentina	Ecuador, Napo	- na	- na	*PI011_SF48/	*PI011_SF48/	*PI011_SF48/	- na	- na	- na	- na	*PI011_SF48/	*PI011_SF48/	*PI011_SF48/	- na	*PI011_SF48/	- na	*PI011_SF48/
A. mesentina	Ecuador, Orellana, Parque Nacional Yasuní	LEP-57559/	- na	- na	- na	- na	- na	- na	- na	- na	- na	- na	- na	- na	- na	- na	- na
A. mesentina	Ecuador, Pastaza, Arajuno	- na	KRW-05-0055/GQ923047	- na	- na	- na	- na	- na	- na	- na	- na	- na	- na	- na	- na	- na	- na
A. messana delphicola	Ecuador, Orellana, Boca del Río Añangu	LEP-00071/	- na	- na	- na	- na	- na	- na	- na	- na	- na	- na	- na	- na	- na	- na	- na
A. messana messana	Costa Rica, Puntarenas	- na	- na	- na	RIH4659/	- na	*RIH4644_SF50/	- na	- na	*RIH4644_SF50/	- na	- na	- na	- na	- na	- na	*RIH4644_SF50/
A. messana messana	Costa Rica, Heredia	- na	RIH4014/	RIH4014/	- na	RIH4014/	- na	- na	RIH4014/	- na	RIH4014/	RIH4014/	RIH4014/	RIH4014/	RIH4014/	RIH4014/	- na
A. messana n. ssp.	Ecuador, Esmeraldas, El Durango	LEP-37480/	- na	- na	- na	- na	- na	- na	- na	- na	- na	- na	- na	- na	- na	- na	- na
A. milleri	Mexico, Veracruz, Catemaco	MB180/	- na	- na	- na	- na	- na	- na	- na	- na	- na	- na	- na	- na	- na	- na	- na
A. mythra	Argentina, Misiones, Parque Nacional Iguazú	MACN-Bar-Lep-ct 01310/MF547293	- na	- na	- na	- na	- na	- na	- na	- na	- na	- na	- na	- na	- na	- na	- na
A. naxia naxia	Costa Rica, Puntarenas	- na	- na	*RIH3951_SF22/	- na	*RIH3951_SF22/	- na	- na	*RIH4062_SF23/	- na	*RIH3951_SF22/	*RIH3951_SF22/	*RIH3951_SF22/	*RIH3951_SF22/	*RIH3951_SF22/	*RIH3951_SF22/	*RIH3951_SF22/
A. naxia naxia	Costa Rica, Heredia	*RIH4463/	*RIH4463/	- na	- na	- na	*RIH4463/	- na	- na	*RIH4463/	- na	- na	- na	- na	- na	- na	- na
A. nea nea	Costa Rica, Heredia	- na	- na	*RIH3943_SF10/	*RIH3943_SF10/	*RIH3943_SF10/	- na	- na	- na	*RIH3943_SF10/	*RIH3943_SF10/	- na	*RIH3943_SF10/	*RIH3943_SF10/	- na	*RIH3943_SF10/	*RIH3943_SF10/
A. nea nea	Ecuador, Esmeraldas, Río Chuchuví	LEP-37490/OQ998459	- na	- na	- na	- na	- na	- na	- na	- na	- na	- na	- na	- na	- na	- na	- na
A. olynthia	Ecuador, Zamora Chinchipe, Finca San Carlos	LEP-06717/	- na	*KW-140620-01_SF55/	*KW-140620-01_SF55/	*KW-140620-01_SF55/	- na	- na	- na	- na	- na	- na	*KW-140620-01_SF55/	- na	*KW-140620-01_SF55/	- na	- na
A. olynthia	Ecuador, Morona Santiago, Tigrillo	- na	KRW-05-0056/GQ923049	- na	- na	- na	- na	- na	- na	- na	- na	- na	- na	- na	- na	- na	- na
A. paraena lecromi	Ecuador, Esmeraldas, San Francisco ridge	LEP-37489/OQ998458	- na	- na	- na	- na	- na	- na	- na	- na	- na	- na	- na	- na	- na	- na	- na
A. paraena massilia	Costa Rica, Heredia	- na	*RIH4002_SF6/	*RIH4002_SF6/	*RIH4002_SF6/	*RIH4002_SF6/	*RIH4002_SF6/	*RIH3950_SF23/	- na	- na	*RIH4002_SF6/	*RIH4002_SF6/	- na	- na	- na	*RIH4002_SF6/	*RIH4002_SF6/
A. paraena massilia	Costa Rica, Guanacaste	DHJanzen: 08-SRNP-72349/JQ538488	- na	- na	- na	- na	- na	- na	- na	- na	- na	- na	- na	- na	- na	- na	- na
A. paraena paraena	Ecuador, Orellana, Boca del Río Añangu	KW-081002-09/GQ923001	KW-081002-09/GQ923050	KW-081002-09/HQ291186	- na	KW-081002-09/HQ291240	- na	- na	- na	- na	- na	- na	- na	- na	- na	- na	- na
A. paroeca paroeca	Mexico, Veracruz, Cascada Texolo	KW-140831-01/OQ998420	- na	- na	- na	- na	- na	- na	- na	- na	- na	- na	- na	- na	- na	- na	- na
A. phylaca pseudaethalia	Costa Rica, Limon	- na	- na	*RIH4680_SF30/	- na	- na	- na	*RIH4680_SF30/	- na	- na	- na	- na	- na	*RIH4680_SF30/	*RIH4680_SF30/	*RIH4680_SF30/	*RIH4680_SF30/
A. phylaca pseudaethalia	Costa Rica, Puntarenas	- na	*RIH4045/	- na	*RIH4045/	*RIH4045/	*RIH4045/	- na	*RIH4045/	*RIH4045/	*RIH4045/	*RIH4045/	- na	- na	- na	- na	- na
A. phylaca pseudaethalia	Costa Rica, Heredia	- na	- na	- na	- na	- na	- na	- na	- na	- na	- na	- na	RIH3949/	- na	- na	- na	- na
A. phylaca pseudaethalia	Costa Rica, Guanacaste	DHJanzen: 03-SRNP-31776/DQ530043	- na	- na	- na	- na	- na	- na	- na	- na	- na	- na	- na	- na	- na	- na	- na
A. pithys	Guatemala, Suchitepéquez, Los Tarrales reserve	LEP-58146/	- na	- na	- na	- na	- na	- na	- na	- na	- na	- na	- na	- na	- na	- na	- na
A. plesaure phliassa	Ecuador, Napo, Pimpilala	- na	- na	- na	- na	- na	- na	*PI027_SF65/	- na	- na	*PI027_SF65/	*PI027_SF65/	*PI027_SF65/	- na	*PI027_SF65/	- na	- na
A. plesaure phliassa	Ecuador, Orellana, Yasuni	- na	- na	*KW-140705-04_SF69/	- na	*KW-140705-04_SF69/	- na	- na	- na	*KW-140705-04_SF69/	- na	- na	- na	- na	- na	*KW-140705-04_SF69/	- na
A. plesaure phliassa	Ecuador, Zamora Chinchipe, Zamora	KRW-05-0001/GQ923003	KRW-05-0001/GQ923052	- na	- na	- na	- na	- na	- na	- na	- na	- na	- na	- na	- na	- na	- na
A. plesaure plesaure	Brazil, Sao Paolo, Itirapina	BLU1007/	- na	- na	- na	- na	- na	- na	- na	- na	- na	- na	- na	- na	- na	- na	- na
A. pollina	Peru, San Martín, Mina de Sal	LEP-03281/	LEP03281/	LEP03281/	- na	- na	- na	- na	- na	- na	- na	- na	- na	- na	- na	- na	- na
A. poltius	Brazil, Sao Paolo, Alto do Capivari	BLU996/	- na	- na	- na	- na	- na	- na	- na	- na	- na	- na	- na	- na	- na	- na	- na
A. radiata aiellae	Costa Rica, Heredia	- na	- na	*RIH4120_SF31/	- na	*RIH4120_SF31/	- na	- na	- na	- na	- na	- na	*RIH4120_SF31/	*RIH4120_SF31/	*RIH4120_SF31/	*RIH4120_SF31/	- na
A. radiata aiellae	Costa Rica, Guanacaste	DHJanzen:08-SRNP-40772/JQ538490	- na	- na	- na	- na	- na	- na	- na	- na	- na	- na	- na	- na	- na	- na	- na
A. radiata gilletella	French Guiana, Cayenne, Régina	LCB362/OQ998429	- na	- na	- na	- na	- na	- na	- na	- na	- na	- na	- na	- na	- na	- na	- na
A. rothschildi	Ecuador, Esmeraldas, Río Chuchuví	LEP-37453/	- na	- na	- na	- na	- na	- na	- na	- na	- na	- na	- na	- na	- na	- na	- na
A. salmoneus colada	Ecuador, Zamora Chinchipe, Chachacoma	KW-080229-02/	- na	- na	- na	- na	- na	- na	- na	- na	- na	- na	- na	- na	- na	- na	- na
A. salmoneus emilia	Ecuador, Esmeraldas, El Durango	KRW-05-0010/GQ923005	KRW-05-0010/GQ923053	- na	- na	- na	- na	- na	- na	- na	- na	- na	- na	- na	- na	- na	- na
A. salmoneus salmonides	Costa Rica, Limon	- na	*RIH4250_SF25/	*RIH4250_SF25/	*RIH4194_SF26/	*RIH4250_SF25/	*RIH4250_SF25/	*RIH4250_SF25/	- na	*RIH4250_SF25/	*RIH4250_SF25/	*RIH4194_SF26/	*RIH4250_SF25/	*RIH4250_SF25/	*RIH4250_SF25/	*RIH4250_SF25/	*RIH4250_SF25/
A. salmoneus salmonides	Costa Rica, Guanacaste	DHJanzen:03-SRNP-13104/JQ534704	- na	- na	- na	- na	- na	- na	- na	- na	- na	- na	- na	- na	- na	- na	- na
A. salus emmeli	Ecuador, Carchi, Lita	LEP-57560/	- na	- na	- na	- na	- na	- na	- na	- na	- na	- na	- na	- na	- na	- na	- na
A. salus salus	Colombia, Antioquia, Ebejico	LEP-11365/	- na	- na	- na	- na	- na	- na	- na	- na	- na	- na	- na	- na	- na	- na	- na
A. saundersii frontina	Ecuador, Carchi, Río Chorro Blanco	LEP-08446/	*KW-140716-02_SF72/	*KW-140716-02_SF72/	*KW-140716-02_SF72/	- na	- na	*KW-140716-02_SF72/	- na	- na	RIH3500/	RIH3500/	RIH3500/	- na	RIH3500/	RIH3500/	- na
A. saundersii saundersii	Ecuador, Zamora Chinchipe, Quebrada San Ramón	LEP-08239/	LEP-08239/GQ923054	- na	- na	- na	- na	- na	- na	- na	- na	- na	- na	- na	- na	- na	- na
A. saundersii saundersii	Ecuador, Morona Santiago, Condor Mirador	LEP-11011	- na	- na	- na	- na	- na	- na	- na	- na	- na	- na	- na	- na	- na	- na	- na
A. seriphia aquillia	Ecuador, Morona Santiago, Río Abanico	34-A/KC681834	KRW-05-0060/GQ923055	- na	- na	- na	- na	- na	- na	- na	- na	- na	- na	- na	- na	- na	- na
A. seriphia barcanti	Venezuela, Monagas	KW-061114-01/KC681830	- na	- na	- na	- na	- na	- na	- na	- na	- na	- na	- na	- na	- na	- na	- na
A. seriphia seriphia	Venezuela, Merida	LEP-04108/KC681831	- na	- na	- na	- na	- na	- na	- na	- na	- na	- na	- na	- na	- na	- na	- na
A. seriphia therasia	Ecuador, Morona Santiago	- na	KRW-05-039A /GQ923056	- na	- na	- na	- na	- na	- na	- na	- na	- na	- na	- na	- na	- na	- na
A. seriphia therasia	Bolivia, Cochabamba	LEP-03802/KC681837	- na	- na	- na	- na	- na	- na	- na	- na	- na	- na	- na	- na	- na	- na	- na
A. serpa celerio	Costa Rica, Heredia, La Selva Biological Station	RIH4102/OQ998504	*RIH3934/	*RIH3934/	- na	*RIH3914_SF14/	*RIH3914_SF14/	*RIH3914_SF14/	*RIH3934/	*RIH3914_SF14/	- na	*RIH3914_SF14/	*RIH3914_SF14/	*RIH3934/	*RIH3914_SF14/	*RIH3914_SF14/	*RIH3914_SF14/
A. serpa celerio	Costa Rica, San Jose, El Rodeo	- na	- na	- na	- na	- na	- na	- na	- na	- na	*RIH3884_SF17/	- na	- na	- na	- na	- na	- na
A. serpa diadochus	Ecuador, Orellana	LEP-10479/KC681825	- na	- na	- na	- na	- na	- na	- na	- na	- na	- na	- na	- na	- na	- na	- na
A. serpa duiliae	Ecuador, Carchi	KW-080229-25/KC681824	- na	- na	- na	- na	- na	- na	- na	- na	- na	- na	- na	- na	- na	- na	- na
A. serpa serpa	Brazil, Sao Paulo, Serra das Águas,	BLU1006/OQ998407	- na	- na	- na	- na	- na	- na	- na	- na	- na	- na	- na	- na	- na	- na	- na
A. shuara	Ecuador, Morona Santiago, Río Yungantza	LEP-06718/	LEP06718/	LEP06718/	- na	- na	- na	- na	- na	- na	- na	- na	- na	- na	- na	- na	- na
A. sichaeus	Ecuador, Napo, Pimpilala	- na	- na	*PI015_SF61/	- na	*PI015_SF61/	- na	- na	- na	*PI015_SF61/	- na	*PI015_SF61/	*PI015_SF61/	*PI015_SF61/	- na	- na	*PI015_SF61/
A. sichaeus	Ecuador, Morona Santiago	LEP-56722/	- na	- na	- na	- na	- na	- na	- na	- na	- na	- na	- na	- na	- na	- na	- na
A. sichaeus	Ecuador, Zamora Chinchipe, Quebrada Chorillos	KRW-05-0002/GQ923007	KRW-05-0002/GQ923057	- na	- na	- na	- na	- na	- na	- na	- na	- na	- na	- na	- na	- na	- na
A. syma	Argentina, Buenos Aires	MACN-Bar-Lep-ct 03125/MF546000	- na	- na	- na	- na	- na	- na	- na	- na	- na	- na	- na	- na	- na	- na	- na
A. thesprotia	Ecuador, Napo, Pimpilala	- na	*PI010_SF63/	- na	- na	*PI010_SF63/	- na	- na	- na	*PI010_SF63/	*PI010_SF63/	*PI010_SF63/	*PI010_SF63/	- na	- na	- na	- na
A. thesprotia	Ecuador, Orellana	KRW-05-0062/GQ923008	- na	KRW-05-0062/HQ291187	KRW-05-0062/HQ291214	- na	- na	- na	- na	- na	- na	- na	- na	- na	- na	- na	- na
A. thessalia indefecta	Brazil, Sao Paolo, Campinas	BLU1000/	- na	- na	- na	- na	- na	- na	- na	- na	- na	- na	- na	- na	- na	- na	- na
A. thessalia thessalia	Ecuador, Napo, WildSumaco	- na	- na	*SU270_SF71/	- na	*SU270_SF71/	- na	*SU270_SF71/	- na	- na	- na	*SU270_SF71/	*SU270_SF71/	*SU270_SF71/	*SU270_SF71/	*SU270_SF71/	*SU270_SF71/
A. thessalia thessalia	Ecuador, Zamora Chinchipe, Quebrada Chorillos	KRW-05-0003/GQ923009	KRW-05-0003/GQ923059	- na	- na	- na	- na	- na	- na	- na	- na	- na	- na	- na	- na	- na	- na
A. thoasa gerona	Brazil, Paraná, Pq. Nac. do Iguaçu	BLU988/	- na	- na	- na	- na	- na	- na	- na	- na	- na	- na	- na	- na	- na	- na	- na
A. thoasa manilia	Ecuador, Pastaza, Kapawi Lodge	LEP-08245/	- na	- na	- na	- na	- na	- na	- na	- na	- na	- na	- na	- na	- na	- na	- na
A. tracta	Costa Rica, Cartago	KRW-05-0067/GQ923010	KRW-05-0067/GQ923060	*RIH5193_SF19/	KRW-05-0067/HQ291215	KRW-05-0067/HQ291242	- na	*RIH5193_SF19/	- na	- na	- na	*RIH5193_SF19/	- na	- na	*RIH5193_SF19/	*RIH5193_SF19/	- na
A. viola pseudococala	Ecuador, Napo, Apuya	LEP-64854/	- na	- na	- na	- na	- na	- na	- na	- na	- na	- na	- na	- na	- na	- na	- na
A. viracocha hewitsoni	Ecuador, Zamora Chinchipe	LEP-04252/KC681827	- na	- na	- na	- na	- na	- na	- na	- na	- na	- na	- na	- na	- na	- na	- na
A. ximena ximena	Peru, Huanuco, Tingo Maria	AdeXim1/KM287708	AdeXim1/KM287637	AdeXim1/AB976109	AdeXim1/KM287575	- na	- na	- na	- na	- na	- na	- na	- na	- na	- na	- na	- na
A. zea	Brazil, Paraná, Pq. Nac. do Iguaçu	BLU980/OQ998411	- na	- na	- na	- na	- na	- na	- na	- na	- na	- na	- na	- na	- na	- na	- na
A. zina irma	Ecuador, Morona Santiago	KRW-05-0065/GQ923011	KRW-05-0065/GQ923061	- na	- na	- na	- na	- na	- na	- na	- na	- na	- na	- na	- na	- na	- na
A. zina lacina	Costa Rica, Limon, Quebrada Rio Molinete	03-SRNP-8427/DQ530054	*RIH3500_SF21/	*RIH3500_SF21/	*RIH3500_SF21/	*RIH3500_SF21/	- na	*RIH3500_SF21/			*RIH3500_SF21/	*RIH3500_SF21/	*RIH3500_SF21/		*RIH3500_SF21/	*RIH3500_SF21/
A. zina zina	Ecuador Esmeraldas Durango	LEP-08432/	KRW-05-0066/GQ923062	*D134_SF46/	- na	- na	- na	- na	- na	- na	*D134_SF46/	*D134_SF46/	*D134_SF46/	- na	*D134_SF46/	- na	- na
Limenitis amphyssa	NA	- na	/JX185973	- na	- na	- na	- na	- na	- na	- na	- na	- na	- na	- na	- na	- na	- na
Limenitis amphyssa	NA	N1313/ KX900519	- na	- na	- na	- na	- na	- na	- na	- na	- na	- na	- na	- na	- na	- na	- na
Limenitis amphyssa	NA	- na	- na	/HQ291206	/HQ291219	HQ291258	- na	- na	- na	- na	- na	- na	- na	- na	- na	- na	- na
Limenitis archippus	Kentucky, USA	H7125/ KY020377	- na	- na	- na	- na	- na	- na	- na	- na	- na	- na	- na	- na	- na	- na	- na
Limenitis archippus	NA	- na	/DQ208217	/HQ291194	/HQ291220	HQ291247	- na	- na	- na	- na	- na	- na	- na	- na	- na	- na	- na
Limenitis arthemys astyanax	USA, Florida	- na	*AW0111/	*AW0103/	/HQ291218	*AW0103/	- na	*AW0111/	*AW0103/	*AW0111/	*AW0103/	*AW0103/	*AW0103/	*AW0103/	*AW0111/	*AW0103/	*AW0103/
Limenitis arthemys astyanax	NA	20B0934 / EU098185	- na	- na	- na	- na	- na	- na	- na	- na	- na	- na	- na	- na	- na	- na	- na
Limenitis ciocolatina	- na	- na	- na	- na	/AB976042	- na	- na	- na	- na	- na	- na	- na	- na	- na	- na	- na	- na
Limenitis ciocolatina	- na	JM3-9/ MG741055	JM3-9/ MG741657	JM3-9/ MG741549	- na	- na	JM3-9/ MG741811	- na	JM3-9/ MG741758	- na	- na	JM3-9/ MG741400	JM3-9/ MG741346	- na	JM3-9/ MG741260.	JM3-9/ MG741239	- na
Limenitis disjuncta	NA	PM16-18/ MG741115	PM16-18/ MG741716	PM16-18/ MG741586	- na	- na	PM16-18/ MW318148	PM16-18/ MW318306	- na	- na	- na	- na	- na	- na	- na	- na	- na
Limenitis glorifica	- na	- na	- na	- na	- na	- na	- na	- na	- na	- na	- na	- na	- na	- na	- na	- na	- na
Limenitis glorifica	Japan	SPM035/DQ205115	JL13-17/MG741635	/HQ291200	/HQ291252	/HQ291252	JL13-17/MG741807	JL13-17/ MW318220	JL13-17/ MG741755	JL13-17/ MG741726	- na	JL13-17/ MG741395	JL13-17/ MG741341	- na	JL13-17/ MG741260	JL13-17/ MG741235	- na
Limenitis lorquini	USA, California	JLB-0090/HM395058	KLP122/ EF643338	*RIH3462_SF37	- na	*RIH3462_SF37	- na	*RIH3462_SF37	- na	- na	*RIH3462_SF37	*RIH3462_SF37	*RIH3462_SF37	- na	*RIH3462_SF37	*RIH3462_SF37	*RIH3462_SF37
Limenitis moltrechti	Russia, Siberia	SPM024/DQ205127	/GU372601	SPM024/AB976142	/HQ291257	/HQ291257	- na	- na	- na	- na	- na	- na	- na	- na	- na	- na	- na
Limenitis populi	Italy	LEP 14218/ MW503525	- na	- na	- na	- na	- na	- na	- na	- na	- na	- na	- na	- na	- na	- na	- na
Limenitis populi	Russia	- na	- na	- na	LimPop2/KM287606	- na	- na	- na	- na	- na	- na	- na	- na	- na	- na	- na	- na
Limenitis populi	NA	- na	CM590/ MT284302	CM590/ MT284651	- na	CM590/ MT290237	- na	CM590/ MT282213	- na	CM590/ MT283954	- na	- na	- na	- na	- na	CM590/ MT290122	- na
Limenitis weidemeyerii	NA	SS320/EU098168	KPL305/ EF643360	/HQ291199	/HQ291228	HQ291251	- na	- na	- na	- na	- na	- na	- na	- na	- na	- na	- na
Moduza urdaneta	Philippines, Mindanao	ModUrd1/KM288325	ModMatAva3/KM288341	- na	ModMatAva3/KM288366	- na	- na	- na	- na	- na	- na	- na	- na	- na	- na	- na	- na
Pandita sinope	USA, California	SPM046/ GQ923016	SPM046/GQ923066	SPM046/HQ291191	/HQ291230	/HQ291243	- na	- na	- na	- na	- na	- na	- na	- na	- na	- na	- na
Parasarpa zayla	Tibet, Hanmi, Motuo	ParZay4/KM288332	SPM047/GQ923068	SPM047/HQ291192	/HQ291244	/HQ291244	- na	- na	- na	- na	- na	- na	- na	- na	- na	- na	- na
