## Supplementary material for "Phylogeny, systematics and evolution of mimicry patterns in Neotropical limenitidine butterflies": Table S2

### Sheet: Feuil1
	Table S2. Partition scheme inferred by the Modelfinder analysis of the specimen-level dataset; abbreviations for gene names follow those presented in the manuscript.
	#	Partition	Positions
	#1	ArgKin (pos1) CAD (pos1) CycY (pos1) DDC (pos1) EF-1a (pos1) Exp1 (pos1) GAPDH (pos1) IDH (pos1) Nex9 (pos1) PolII (pos1) ProSup (pos1) PSb (pos1) RpS2 (pos1) RpS5 (pos1) UDP6DH (pos1)	1-1063\3, 1066-2398\3, 3033-4038\3, 4041-5466\3, 5469-6855\3, 6858-10065\3, 10068-11058\3, 11061-12288\3, 12291-13905\3, 13908-14727\3, 14730-15843\3, 15846-16539\3, 16542-17355\3, 17358-17736\3, 17739-19182\3
	#2	ArgKin (pos2) CAD (pos2) COI (pos2) CycY (pos2) DDC (pos2) EF-1a (pos2) Exp1 (pos2) GAPDH (pos2) IDH (pos2) Nex9 (pos2) PolII (pos2) ProSup (pos2) PSb (pos2) RpS2 (pos2) RpS5 (pos2) UDP6DH (pos2)	2-1064\3, 1067-2399\3, 2402-3031\3, 3034-4039\3, 4042-5467\3, 5470-6856\3, 6859-10066\3, 10069-11059\3, 11062-12289\3, 12292-13906\3, 13909-14728\3, 14731-15844\3, 15847-16540\3, 16543-17356\3, 17359-17737\3, 17740-19183\3
	#3	ArgKin (pos3) EF-1a (pos3)	3-1065\3, 5471-6857\3
	#4	CAD (pos3) CycY (pos3) Exp1 (pos3) Nex9 (pos3)	1068-2400\3, 3035-4040\3, 6860-10067\3, 12293-13907\3
	#5	COI (pos1)	2401-3030\3
	#6	COI (pos3)	2403-3032\3
	#7	DDC (pos3) GAPDH (pos3) IDH (pos3) PolII (pos3) ProSup (pos3) RpS2 (pos3) RpS5 (pos3)	4043-5468\3, 10070-11060\3, 11063-12290\3, 13910-14729\3, 14732-15845\3, 16544-17357\3, 17360-17738\3
	#8	PSb (pos3) UDP6DH (pos3)	15848-16541\3, 17741-19184\3
