## Supplementary material for "Phylogeny, systematics and evolution of mimicry patterns in Neotropical limenitidine butterflies": Tables S4

### Sheet: Table_S.1
	Table S4.1 Wing colour pattern rates of evolution. Table summarizing the results from the tip rates inferred. Tip rate was calculated by modelling 1000 times histories of wing colour pattern evolution. Colour pattern state at each node was sampled with a probability equal to that inferred in the ancestral state reconstruction analyses. Then we calculated the median tip rate across the 1000 histor…
	Species	Rate of evolution
	A.zina	0.631
	A.justina	0.600
	A.sichaeus	0.464
	A.ximena	0.462
	A.boreas	0.458
	A.salus	0.446
	A.coryneta	0.444
	A.lycorias	0.444
	A.rothschildi	0.444
	A.erotia	0.441
	A.heraclea	0.429
	A.saundersii	0.429
	A.hesterbergi	0.427
	A.ethelda	0.423
	A.irmina	0.423
	A.abia	0.400
	A.cocala	0.400
	A.falcipennis	0.400
	A.felderi	0.400
	A.lamasi	0.385
	A.argentea	0.380
	A.mesentina	0.380
	A.attica	0.375
	A.capucinus	0.375
	A.leucophthalma	0.375
	A.melona	0.375
	A.phylaca	0.375
	A.shuara	0.375
	A.jordani	0.366
	A.melanthe	0.364
	A.salmoneus	0.360
	A.olynthia	0.357
	A.viola	0.357
	A.leuceria	0.333
	A.leucerioides	0.333
	A.plesaure	0.333
	A.cytherea	0.323
	A.naxia	0.308
	A.pollina	0.300
	A.demialba	0.290
	A.adstricta	0.286
	A.barnesia	0.286
	A.calliphane	0.286
	A.epizygis	0.286
	A.juanna	0.286
	A.messana	0.286
	A.syma	0.286
	A.boeotia	0.283
	A.epione	0.273
	A.diazi	0.270
	A.erymanthis	0.261
	A.abyla	0.250
	A.basiloides	0.250
	A.iphicleola.iphicleola	0.250
	A.iphiclus.iphiclus	0.250
	A.malea	0.250
	A.mythra	0.250
	A.thessalia	0.250
	A.iphicleola.gortyna	0.235
	A.iphiclus.estrecha	0.235
	A.milleri	0.231
	A.poltius	0.222
	A.fabricia	0.200
	A.fessonia	0.191
	A.thesprotia	0.185
	A.gelania	0.182
	A.seriphia	0.182
	A.thoasa	0.179
	A.atlantica	0.172
	A.delinita	0.172
	A.amazona	0.167
	A.nea	0.100
	A.tracta	0.100
	A.radiata	0.091
	A.alala	0.000
	A.aricia	0.000
	A.californica	0.000
	A.corcyra	0.000
	A.diocles	0.000
	A.donysa	0.000
	A.eulalia	0.000
	A.godmani	0.000
	A.herbita	0.000
	A.hyas	0.000
	A.margarita	0.000
	A.paraena	0.000
	A.paroeca	0.000
	A.pithys	0.000
	A.serpa	0.000
	A.viracocha	0.000
	A.zea	0.000

### Sheet: Table_S4.2
Table S4.2. Independent origins per mimicry pattern. Table summarizing the counts of unique transitions for each pattern across the phylogeny based on the ancestral state reconstruction analyses.
Mimicry pattern	Mean	SD
COCALA	20.64	2.10
IPHICLUS	17.22	1.83
SALMONEUS	11.65	0.93
ROTHSCHILDI	5.38	0.60
ZINA	5.3	0.52
LEUCERIA	3.33	0.65
MESENTINA	3.26	0.48
EPIONE	2.41	0.62
GELANIA	2.24	0.45
PYRCZI	0.54	0.99
DEMIALBA	0.49	0.96
LYCORIAS	0.47	0.90
INESAE	0.43	0.84
EGREGIA	0.41	0.87
