## Supplementary material for "Phylogeny, systematics and evolution of mimicry patterns in Neotropical limenitidine butterflies": Table S5

### Sheet: Sheet1
Table S5. Summary of relevant limenitidine taxa included within recent molecular phylogenetic studies, a suggested generic-level classification, type species of genera, and inferred ages of genera from the present study.
Classification of Hui-Yun et al. 2022	Dhungel et al. 2018	Wu et al. 2019	Chazot et al. 2021	Hui-Yun Tseng et al. 2022	our study	Suggested generic classification	Applicable generic name	Type species	Age Ma (our study)
Limenitis homeyeri	yes		yes	yes		Ladoga			13.6
Limenitis helmanni	yes		yes	yes		Ladoga			13.6
Limenitis glorifica	yes	yes	yes	yes	yes	Ladoga			13.6
Limenitis doerriesi	yes	yes	yes	yes		Ladoga			13.6
Limenitis sulpitia		yes	yes	yes		Ladoga	Parathyma Moore, [1898]	Papilio sulpitia Cramer, [1779]	13.6
Limenitis camilla	yes	yes	yes	yes		Ladoga	Ladoga Moore, [1898]	Papilio camilla Linnaeus, 1764	13.6
Limenitis amphyssa	yes		yes	yes	yes	Ladoga			13.6
Limenitis rileyi				yes		Ladoga			13.6
Limenitis mimica	yes	yes	yes	yes		Ladoga			13.6
Limenitis recurva	yes	yes	yes	yes		Ladoga			13.6
Limenitis moltrechti	yes	yes	yes	yes	yes	Ladoga			13.6
Limenitis disjuncta	yes	yes	yes	yes	yes	Ladoga			13.6
Limenitis lepechini			yes	yes		Ladoga			13.6
Limenitis cottini		yes		yes		Ladoga	Litinga Moore, [1898]	Limenitis cottini Oberthur, 1884	13.6
Limenitis reducta	yes	yes		yes		Ladoga			13.6
Limenitis aricia				yes	yes	Adelphina			13.6
Limenitis corcyra	yes		yes	yes	yes	Adelphina			13.6
Limenitis alala	yes		yes	yes	yes	Adelphina	Adelphina n. gen.	Heterochroa alala Hewitson, 1847	13.6
Limenitis ciocolatina	yes	yes	yes	yes	yes	Sinimia	Sinimia Moore, [1898]	Limenitis ciocolatina Poujade, 1885	13.2
Limenitis cleophas		yes		yes		Sinimia			13.2
Limenitis sinensis	yes	yes	yes	yes		Limenitis	Patsuia Moore, [189]	Limenitis sinensium Oberthur, 1876	12.4
Limenitis populi	yes	yes	yes	yes	yes	Limenitis	Limenitis Fabricius, 1807	Papilio populi Linnaeus, 1758	12.4
Limenitis sydyi		yes		yes		Limenitis			12.4
Limenitis dudu	yes	yes		yes		Hypolimnesthes
Limenitis albomaculata	yes	yes	yes	yes		Hypolimnesthes	Hypolimnesthes Moore, [1898]	Limenitis albomaculata Leech, 1891
Limenitis fortuna		yes		yes		Hypolimnesthes
Limenitis jina		yes		yes		Tharasia	Tharasia Moore, [1898]	Athyma jina Moore, 1857
Limenitis weidmeyerii	yes	yes	yes	yes	yes	Basilarchia			12.4
Limenitis lorquini	yes	yes	yes	yes	yes	Basilarchia			12.4
Limenitis arthemis	yes	yes	yes	yes	yes	Basilarchia	Basilarchia Scudder, 1872	Papilio astyanax Fabricius, 1775	12.4
Limenitis archippus	yes	yes	yes	yes	yes	Basilarchia			12.4
Limenitis asura		yes		yes		Tacoraea	Tacoraea Moore, [1898]	Athyma asura Moore, 1857
Adelpha				yes	yes	Adelpha	Adelpha Hübner, [1819]	Papilio mesentina Cramer, [1777]	17.1
